# Genomic diversity of elm trees for future treescapes

**DOI:** 10.64898/2026.04.28.720590

**Authors:** Mohammad Vatanparast, Joan F. Webber, Clive Brasier, Juan A. Martín, Richard Buggs

## Abstract

- Dutch elm disease has devastated the treescapes of Europe and North America, causing large elm trees to become largely absent. Several decades of work are now coming to fruition with the availability of potentially resistant cultivars for restoration.
- We analysed genome-wide single-nucleotide polymorphisms derived from whole-genome sequences of more than 200 trees, including elm species, British morphological forms, disease-tolerant Spanish selections and cultivars from several breeding programmes.
- While confirming many specimen labels and multigenerational crossing records, our results also revealed unexpected misidentifications and origins of some samples. This included past hybridisation in some resistant selections thought to be pure species. We find that within our samples, field elm (*Ulmus minor*) is more genetically diverse than wych elm (*U. glabra*). We show that over ten British elm forms sometimes assigned species epithets fall within the genetic range of *U. minor*, *U. glabra* or hybrids.
- With their exotic parentage, many of the elm cultivars introduced into Britain post-epidemic represent a considerable increase in nucleotide diversity over the still numerically large, native *U. minor* and *U. glabra* populations. Currently, the cultivars are being planted mainly as ornamentals. Their long-term arboricultural, adaptive and landscape suitability remains to be demonstrated.
