## Supplementary material for "Genomic diversity of elm trees for future treescapes": Table S1

LAB no.	BioProject No.	Source	SourcePlantId	FamilyName	Genus	Species (on label)	Cultivar (on label)	ShortName	PCA cluster	Taxonomy	Latitude	Longitude	Sequencing report	Sequencing sample ID	Clean read pairs	Individual read ends	Clean bases	Read configuration	Q20 (%)	Q30 (%)	GC (%)	Sequencing-report status
E-043	PRJNA982084	Matthew Ellis	ACC506	Ulmaceae	Ulmus	alata		U_alata	America1	U. subg. Oreoptelea			Kew_30-03	E043	160,142,745	320,285,490	48,042,823,500	PE150	98.55	95.02	35.42	Matched
E-044	PRJNA982084	Matthew Ellis	ACC543	Ulmaceae	Ulmus	americana		U_americana	America2	U. subg. Oreoptelea section Blepharocarpus			Kew_30-03	E044	160,143,740	320,287,480	48,043,122,000	PE150	98.53	95	36.11	Matched
E-045	PRJNA982084	Matthew Ellis	ACC643	Ulmaceae	Ulmus	wallichiana		U_wallichiana	Wallichiana	U. subg. Ulmus section Ulmus			Kew_30-03	E045	160,109,022	320,218,044	48,032,706,600	PE150	98.28	94.13	35.56	Matched
E-046	PRJNA982084	Matthew Ellis	ACC826	Ulmaceae	Ulmus	canescens		U_canescens	Hybrids	U. subg. Ulmus section Foliaceae			Kew_30-03	E046	160,119,447	320,238,894	48,035,834,100	PE150	98.49	94.82	36.07	Matched
E-047	PRJNA982084	Matthew Ellis	ACC698	Ulmaceae	Ulmus	castaneifolia		U_castaneifolia-E	China	U. subg. Ulmus section Foliaceae			Kew_30-03	E047	160,029,302	320,058,604	48,008,790,600	PE150	98.52	94.95	36.74	Matched
E-048	PRJNA982084	Matthew Ellis	ACC1059	Ulmaceae	Ulmus	changii		U_changii	China	U. subg. Ulmus section Foliaceae			Kew_30-03	E048	160,122,286	320,244,572	48,036,685,800	PE150	98.43	94.65	36.88	Matched
E-049	PRJNA982084	Matthew Ellis	ACC508	Ulmaceae	Ulmus	chenmoui		U_chenmoui-E	China	U. subg. Ulmus section Foliaceae			Kew_30-03	E049	160,032,471	320,064,942	48,009,741,300	PE150	98.75	95.71	36.52	Matched
E-050	PRJNA982084	Matthew Ellis	ACC509	Ulmaceae	Ulmus	crassifolia		U_crassifolia	America1	U. subg. Ulmus section Chaetoptelea			Kew_30-03	E050	160,073,276	320,146,552	48,021,982,800	PE150	98.7	95.51	35.03	Matched
E-051	PRJNA982084	Matthew Ellis	ACC1060	Ulmaceae	Ulmus	elliptica		U_elliptica	elliptica				Kew_30-03	E051	160,132,921	320,265,842	48,039,876,300	PE150	98.66	95.38	37.46	Matched
E-052	PRJNA982084	Matthew Ellis	ACC1260	Ulmaceae	Ulmus	hybrid	FL493	FL493-2	Hybrids				Kew_30-03	E052	160,025,269	320,050,538	48,007,580,700	PE150	98.5	94.86	36.55	Matched
E-053	PRJNA982084	Matthew Ellis	ACC699	Ulmaceae	Ulmus	gaussenii		U_gaussenii	China				Kew_30-03	E053	160,097,808	320,195,616	48,029,342,400	PE150	98.61	95.24	37.25	Matched
E-054	PRJNA982084	Matthew Ellis	ACC1130	Ulmaceae	Ulmus	glaucescens		U_glaucescens	NorthChina	U. subg. Ulmus section Trichocarpus			Kew_30-03	E054	160,053,363	320,106,726	48,016,008,900	PE150	98.3	94.13	36.91	Matched
E-055	PRJNA982084	Matthew Ellis	ACC1071	Ulmaceae	Ulmus	harbinensis		U_harbinensis	NorthChina	U. subg. Ulmus section Foliaceae			Kew_30-03	E055	160,009,044	320,018,088	48,002,713,200	PE150	98.41	94.52	37.05	Matched
E-056	PRJNA982084	Matthew Ellis	ACC	Ulmaceae	Ulmus	ismaelis		U_ismaelis	America1				Kew_30-03	E056	160,142,474	320,284,948	48,042,742,200	PE150	98.76	95.72	35.99	Matched
E-057	PRJNA982084	Matthew Ellis	ACC1074	Ulmaceae	Ulmus	lancifolia		U_lancifolia	NorthChina	U. subg. Ulmus section Microptelea?			Kew_30-03	E057	160,078,316	320,156,632	48,023,494,800	PE150	98.7	95.51	36.69	Matched
E-058	PRJNA982084	Matthew Ellis	ACC1075	Ulmaceae	Ulmus	mexicana		U_mexicana	America1	U. subg. Ulmus section Chaetoptelea			Kew_30-03	E058	160,024,685	320,049,370	48,007,405,500	PE150	98.55	95	36.11	Matched
E-059	PRJNA982084	Matthew Ellis	ACC1080	Ulmaceae	Ulmus	minor	subsp. Angustifolia var. Goodyeri	U_m_goodyeri-E	Minor6	U. subg. Ulmus section Foliaceae			Kew_30-03	E059	160,028,641	320,057,282	48,008,592,300	PE150	96.23	89.58	37.16	Matched
E-060	PRJNA982084	Matthew Ellis	ACC1079	Ulmaceae	Ulmus	minor	subsp. Angustifolia	U_minor_angustifolia	Minor7	U. subg. Ulmus section Foliaceae			Kew_30-03	E060	158,138,184	316,276,368	47,441,455,200	PE150	96.11	89.22	37.05	Matched
E-061	PRJNA982084	Matthew Ellis	ACC1090	Ulmaceae	Ulmus	prunifolia		U_prunifolia	China				Kew_30-03	E061	160,006,764	320,013,528	48,002,029,200	PE150	96.27	89.68	37.66	Matched
E-062	PRJNA982084	Matthew Ellis	ACC1088	Ulmaceae	Ulmus	pumila	pinnato-racemosa	U_pinnato-racemosa	Pumila				Kew_30-03	E062	139,335,079	278,670,158	41,800,523,700	PE150	95.86	88.53	37.38	Matched
E-063	PRJNA982084	Matthew Ellis	ACC518	Ulmaceae	Ulmus	procera		U_procera1	Minor2				Kew_30-03	E063	160,095,493	320,190,986	48,028,647,900	PE150	96.12	89.28	36.92	Matched
E-065	PRJNA982084	Matthew Ellis	ACC642	Ulmaceae	Ulmus	serotina		U_serotina	America1				Kew_30-03	E065	160,107,606	320,215,212	48,032,281,800	PE150	96.22	89.49	36.08	Matched
E-066	PRJNA982084	Matthew Ellis	ACC523	Ulmaceae	Ulmus	szechuanica		U_szechuanica-E	China	U. subg. Ulmus section Foliaceae			Kew_30-03	E066	160,081,484	320,162,968	48,024,445,200	PE150	96.12	89.31	37.67	Matched
E-067	PRJNA982084	Matthew Ellis	ACC702	Ulmaceae	Ulmus	taihangshanensis		U_taihangshanensis	NorthChina	U. subg. Ulmus section Trichocarpus			Kew_30-03	E067	160,119,538	320,239,076	48,035,861,400	PE150	96.23	89.61	37.14	Matched
E-068	PRJNA982084	Matthew Ellis	ACC839	Ulmaceae	Ulmus	uyematsui		U_uyematsui1	AsianPacific	U. subg. Ulmus section Ulmus			Kew_30-03	E068	160,030,167	320,060,334	48,009,050,100	PE150	98.44	94.52	37.02	Matched
E-069	PRJNA982084	Matthew Ellis	ACC707	Ulmaceae	Ulmus	villosa		U_villosa-E	Villosa	U. subg. Indoptelea			Kew_13-04	E069	160,107,568	320,215,136	48,032,270,400	PE150	97.98	93.01	35.5	Matched
E-070	PRJNA982084	Matthew Ellis	ACC516	Ulmaceae	Ulmus	parvifolia		U_parvifolia1	Parvifolia	U. subg. Ulmus section Microptelea			Kew_30-03	E070	160,115,669	320,231,338	48,034,700,700	PE150	98.25	93.84	35.62	Matched
E-075	PRJNA982084	Sir Harold Hillier Gardens	2010.0383*A	Ulmaceae	Ulmus	americana	Valley Forge	U_americana_VF	America2	U. subg. Oreoptelea section Blepharocarpus			Kew_13-04	E075	160,099,236	320,198,472	48,029,770,800	PE150	98.49	94.59	35.82	Matched
E-076	PRJNA982084	Sir Harold Hillier Gardens	2010.0285*B	Ulmaceae	Ulmus	chenmoui		U_chenmoui-H	China	U. subg. Ulmus section Foliaceae			Kew_30-03	E076	160,010,790	320,021,580	48,003,237,000	PE150	98.08	93.46	36.7	Matched
E-077	PRJNA982084	Sir Harold Hillier Gardens	2018.0053*A	Ulmaceae	Ulmus	glabra		U_glabra-H	Glabra	U. subg. Ulmus section Ulmus			Kew_30-03	E077	160,157,583	320,315,166	48,047,274,900	PE150	98.36	94.23	36.91	Matched
E-078	PRJNA982084	Sir Harold Hillier Gardens	2017.0366*A	Ulmaceae	Ulmus	laevis	Hardingen	U_laevis_Hardingen	Laevis	U. subg. Oreoptelea section Blepharocarpus			Kew_13-04	E078	160,029,261	320,058,522	48,008,778,300	PE150	98.56	94.83	36.34	Matched
E-079	PRJNA982084	Sir Harold Hillier Gardens	2016.0396*B	Ulmaceae	Ulmus	minor		U_minor1	Minor8	U. subg. Ulmus section Foliaceae			Kew_30-03	E079	160,001,470	320,002,940	48,000,441,000	PE150	98.36	94.28	36.35	Matched
E-080	PRJNA982084	Sir Harold Hillier Gardens	2016.0416*A	Ulmaceae	Ulmus	minor		U_minor2	Isolated	U. subg. Ulmus section Foliaceae			Kew_13-04	E080	160,063,572	320,127,144	48,019,071,600	PE150	98.45	94.55	36.79	Matched
E-081	PRJNA982084	Sir Harold Hillier Gardens	2018.0021*A	Ulmaceae	Ulmus	minor	Dehesa de la Villa	U_minor_DEH1	Minor6	U. subg. Ulmus section Foliaceae			Kew_13-04	E081	160,118,767	320,237,534	48,035,630,100	PE150	98.28	93.51	36.02	Matched
E-082	PRJNA982084	Sir Harold Hillier Gardens	2018.0020*A	Ulmaceae	Ulmus	minor	Reverti	U_minor_Reverti	Minor8	U. subg. Ulmus section Foliaceae			Kew_13-04	E082	160,065,259	320,130,518	48,019,577,700	PE150	98.11	93.5	36.55	Matched
E-083	PRJNA982084	Sir Harold Hillier Gardens	2016.0400*A	Ulmaceae	Ulmus	minor	Goodyeri	U_m_goodyeri-H	Minor6	U. subg. Ulmus section Foliaceae			Kew_13-04	E083	160,154,050	320,308,100	48,046,215,000	PE150	98.37	94.36	36.79	Matched
E-084	PRJNA982084	Sir Harold Hillier Gardens	2019.0440*A	Ulmaceae	Ulmus	parvifolia	Hallelujah	U_parvifolia_Hallelujah	Parvifolia	U. subg. Ulmus section Microptelea			Kew_13-04	E084	160,062,778	320,125,556	48,018,833,400	PE150	98.5	94.64	35.47	Matched
E-085	PRJNA982084	Sir Harold Hillier Gardens	2016.0386*A	Ulmaceae	Ulmus	pumila		U_pumila1	Pumila	U. subg. Ulmus section Foliaceae			Kew_13-04	E085	160,063,241	320,126,482	48,018,972,300	PE150	98.54	94.79	36.65	Matched
E-086	PRJNA982084	Sir Harold Hillier Gardens	1994.0329*A	Ulmaceae	Ulmus	szechuanica		U_szechuanica-H	China	U. subg. Ulmus section Foliaceae			Kew_13-04	E086	160,133,797	320,267,594	48,040,139,100	PE150	98.57	94.92	37.05	Matched
E-087	PRJNA982084	Sir Harold Hillier Gardens	2017.0371*A	Ulmaceae	Ulmus	hybrid	Amsterdam	Amsterdam	Minor7				Kew_13-04	E087	160,101,784	320,203,568	48,030,535,200	PE150	98.12	93.46	36.52	Matched
E-088	PRJNA982084	Sir Harold Hillier Gardens	2008.0114*A	Ulmaceae	Ulmus	hybrid	Den Haag	Den_Haag	Hybrids				Kew_13-04	E088	160,043,308	320,086,616	48,012,992,400	PE150	98.67	95.28	36.4	Matched
E-089	PRJNA982084	Sir Harold Hillier Gardens	1993.1249*B	Ulmaceae	Ulmus	hybrid	Dodoens	Dodoens1	DutchHybrids				Kew_13-04	E089	160,031,303	320,062,606	48,009,390,900	PE150	98.19	93.77	36.7	Matched
E-090	PRJNA982084	Sir Harold Hillier Gardens	2008.0367*A	Ulmaceae	Ulmus	hybrid	Fiorente	Fiorente1	Hybrids				Kew_13-04	E090	160,050,351	320,100,702	48,015,105,300	PE150	98.08	93.4	36.27	Matched
E-091	PRJNA982084	Sir Harold Hillier Gardens	2007.0259*A	Ulmaceae	Ulmus	hybrid	FL 610	FL610	Hybrids				Kew_13-04	E091	160,060,152	320,120,304	48,018,045,600	PE150	98.04	92.89	36.48	Matched
E-092	PRJNA982084	Sir Harold Hillier Gardens	2020.0285*A	Ulmaceae	Ulmus	hybrid	Klondike	Klondike	Minor7				Kew_13-04	E092	160,006,561	320,013,122	48,001,968,300	PE150	98.53	94.76	36.48	Matched
E-093	PRJNA982084	Sir Harold Hillier Gardens	2020.0286*A	Ulmaceae	Ulmus	hybrid	Nikko	Nikko	Glabra				Kew_13-04	E093	160,030,042	320,060,084	48,009,012,600	PE150	98.45	94.51	37.15	Matched
E-094	PRJNA982084	Sir Harold Hillier Gardens	1993.1251*B	Ulmaceae	Ulmus	hybrid	Plantijn	Plantijn1	DutchHybrids				Kew_30-03	E094	160,118,659	320,237,318	48,035,597,700	PE150	98.67	95.33	38.2	Matched
E-095	PRJNA982084	Sir Harold Hillier Gardens	2004.0936*A	Ulmaceae	Ulmus	hybrid	Plinio	Plinio	Hybrids				Kew_30-03	E095	160,104,598	320,209,196	48,031,379,400	PE150	98.15	93.64	37.36	Matched
E-096	PRJNA982084	Sir Harold Hillier Gardens	2018.0019*A	Ulmaceae	Ulmus	hybrid	Rebona	Rebona	New Horizon				Kew_13-04	E096	160,116,025	320,232,050	48,034,807,500	PE150	98.37	94.22	36.68	Matched
E-097	PRJNA982084	Sir Harold Hillier Gardens	2019.0443*A	Ulmaceae	Ulmus	hybrid	Sapporo Autumn Gold	Sapporo1	Sapporo				Kew_30-03	E097	160,096,214	320,192,428	48,028,864,200	PE150	98.48	94.71	36.77	Matched
E-098	PRJNA982084	Sir Harold Hillier Gardens	2008.0639*A	Ulmaceae	Ulmus	hybrid	Wanoux	Wanoux-H	DutchHybrids				Kew_13-04	E098	154,147,641	308,295,282	46,244,292,300	PE150	97.89	92.59	36.48	Matched
E-099	PRJNA982084	Sir Harold Hillier Gardens	2016.0356*A	Ulmaceae	Ulmus	hybrid	x androssowii	x-androssowii	Minor8				Kew_13-04	E099	160,106,390	320,212,780	48,031,917,000	PE150	98.61	95.07	36.41	Matched
E-100	PRJNA982084	Sir Harold Hillier Gardens	2017.0368*A	Ulmaceae	Ulmus	x hollandica	x hollandica Bea Schwarz	BeaSchwarz	Minor7				Kew_13-04	E100	160,125,316	320,250,632	48,037,594,800	PE150	98.47	94.56	37.26	Matched
E-101	PRJNA982084	Wakehurst	1975-6183	Ulmaceae	Ulmus	carpinifolia	carpinifolia	carpinifolia	glabraXminor	U. subg. Ulmus section Foliaceae	MSB hedge	Melv 7410	Kew_30-03	E101	160,114,660	320,229,320	48,034,398,000	PE150	98.34	94.21	36.49	Matched
E-102	PRJNA982084	Wakehurst	1975-2700	Ulmaceae	Ulmus	coritana	coritana	coritana1	glabraXminor		MSB hedge	Melv 7428	Kew_13-04	E102	160,112,645	320,225,290	48,033,793,500	PE150	97.78	92.31	36.55	Matched
E-103	PRJNA982084	Wakehurst	1977-6672	Ulmaceae	Ulmus	coritana	rotundifolia	coritana-rot	Minor4		MSB hedge	Melv 7650	Kew_13-04	E103	160,080,964	320,161,928	48,024,289,200	PE150	98.5	94.68	36.48	Matched
E-104	PRJNA982084	Wakehurst	1975-2704	Ulmaceae	Ulmus	coritana	angustifolia	coritana-ang	glabraXminor		MSB hedge	Melv 7435	Kew_13-04	E104	160,116,763	320,233,526	48,035,028,900	PE150	98.43	94.4	36.73	Matched
E-105	PRJNA982084	Wakehurst	277-75.02710	Ulmaceae	Ulmus	coritana x plotii	coritana x plotii	coritanaXplotii	Minor3		MSB hedge	Melv 7442	Kew_13-04	E105	160,026,096	320,052,192	48,007,828,800	PE150	98.52	94.74	36.79	Matched
E-106	PRJNA982084	Wakehurst	1975-6186	Ulmaceae	Ulmus	glabra		U_glabra-K	glabraXminor	U. subg. Ulmus section Ulmus	MSB hedge	Melv 7424	Kew_13-04	E106	160,042,428	320,084,856	48,012,728,400	PE150	98.08	93.37	36.73	Matched
E-107	PRJNA982084	Wakehurst	014-D6.01411	Ulmaceae	Ulmus	glabra	atropurpurea	U_glabra-atro	Pumila	U. subg. Ulmus section Ulmus	MSB hedge		Kew_13-04	E107	160,106,812	320,213,624	48,032,043,600	PE150	98.62	95.05	36.45	Matched
E-108	PRJNA982084	Wakehurst	486-68.48603	Ulmaceae	Ulmus	thomasii		U_thomasii	Minor3	U. subg. Ulmus section Chaetoptelea	MSB hedge	Rock elm	Kew_13-04	E108	160,123,601	320,247,202	48,037,080,300	PE150	98.34	93.66	36.4	Matched
E-109	PRJNA982084	Wakehurst	1977-6690	Ulmaceae	Ulmus	hybrid	glabra x plotii	glabraXplotii	Glabra		MSB hedge	Melv 7674	Kew_13-04	E109	160,126,290	320,252,580	48,037,887,000	PE150	98.53	94.81	36.84	Matched
E-110	PRJNA982084	Wakehurst	1975-6178	Ulmaceae	Ulmus	plotii		U_plotii-C	glabraXminor		MSB hedge	Melv 7411	Kew_30-03	E110	160,095,659	320,191,318	48,028,697,700	PE150	98.05	93.79	36.79	Matched
E-111	PRJNA982084	Wakehurst	1977-1491	Ulmaceae	Ulmus	hybrid	plotii x carpinifolia	plotiiXcarpinifolia	glabraXminor		MSB hedge	Melv 7667 177-77.01491	Kew_13-04	E111	160,077,056	320,154,112	48,023,116,800	PE150	98.14	92.92	36.05	Matched
E-112	PRJNA982084	Wakehurst	1975-6176	Ulmaceae	Ulmus	hybrid	x diversifolia	x-diversifolia	Minor3		MSB hedge	Melv 741A	Kew_30-03	E112	160,139,423	320,278,846	48,041,826,900	PE150	98.02	93.72	36.31	Matched
E-113	PRJNA982084	Dr. Chris Poynton FRCP FRCPath		Ulmaceae	Ulmus	glabra?		U_glabra?1	glabraXminor				Kew_30-03	E113	160,055,101	320,110,202	48,016,530,300	PE150	98.05	93.73	36.77	Matched
E-114	PRJNA982084	Dr. Chris Poynton FRCP FRCPath		Ulmaceae	Ulmus	glabra?		U_glabra?2	glabraXminor				Kew_30-03	E114	160,116,817	320,233,634	48,035,045,100	PE150	98.07	93.88	36.94	Matched
E-115	PRJNA982084	Dr. Joan Webber	Alice Holt	Ulmaceae	Ulmus	glabra		U_glabra-W	Glabra	U. subg. Ulmus section Ulmus			Kew_30-03	E115	160,030,733	320,061,466	48,009,219,900	PE150	97.95	93.48	36.98	Matched
E-116	PRJNA982084	Dr. Joan Webber	Boarhunt	Ulmaceae	Ulmus	hybrid	Fagel	Fagel	DutchHybrids				Kew_30-03	E116	160,030,956	320,061,912	48,009,286,800	PE150	97.99	93.6	36.85	Matched
E-117	PRJNA982084	Dr. Joan Webber	Boarhunt	Ulmaceae	Ulmus	hybrid	Fiorente	Fiorente2	Hybrids				Kew_30-03	E117	160,077,455	320,154,910	48,023,236,500	PE150	97.91	93.37	36.58	Matched
E-118	PRJNA982084	Dr. Joan Webber	Boarhunt	Ulmaceae	Ulmus	hybrid	Morfeo	Morfeo1	Hybrids				Kew_30-03	E118	160,100,139	320,200,278	48,030,041,700	PE150	97.87	93.27	36.57	Matched
E-119	PRJNA982084	Dr. Joan Webber	Boarhunt	Ulmaceae	Ulmus	hybrid	Nanguen = LUTECE	Lutece1	DutchHybrids				Kew_30-03	E119	160,007,282	320,014,564	48,002,184,600	PE150	98.03	93.72	36.8	Matched
E-120	PRJNA982084	Dr. Joan Webber	Boarhunt	Ulmaceae	Ulmus	hybrid	Wanoux = VADA	Wanoux-W	DutchHybrids				Kew_30-03	E120	160,122,621	320,245,242	48,036,786,300	PE150	97.56	92.12	36.74	Matched
E-121	PRJNA982084	Dr. Joan Webber	Boarhunt	Ulmaceae	Ulmus	hybrid	Wingham = FL493	FL493-3	Hybrids				Kew_30-03	E121	160,028,074	320,056,148	48,008,422,200	PE150	97.84	93.06	36.56	Matched
E-122	PRJNA982084	Dr. Joan Webber	Alice Holt	Ulmaceae	Ulmus	japonica		U_japonica1	China				Kew_30-03	E122	159,383,725	318,767,450	47,815,117,500	PE150	97.85	93	36.96	Matched
E-123	PRJNA982084	Dr. Joan Webber	Alice Holt	Ulmaceae	Ulmus	laevis	U. subg. Oreoptelea section Blepharocarpus	U_laevis1	Laevis				Kew_30-03	E123	160,096,637	320,193,274	48,028,991,100	PE150	97.92	93.23	36.75	Matched
E-124	PRJNA982084	Dr. Joan Webber	Boarhunt	Ulmaceae	Ulmus	laevis	ex Boarhunt 1	U_laevis2	Laevis				Kew_30-03	E124	160,142,564	320,285,128	48,042,769,200	PE150	97.86	93.1	36.65	Matched
E-125	PRJNA982084	Dr. Joan Webber	Boarhunt	Ulmaceae	Ulmus	minor	Christine Buisman (original collection from Madrid)	U_minor3	glabraXminor				Kew_30-03	E125	160,058,667	320,117,334	48,017,600,100	PE150	97.62	92.32	36.9	Matched
E-126	PRJNA982084	Dr. Joan Webber	Boarhunt	Ulmaceae	Ulmus	minor	Dehesa de Amaniel	U_minor4	Minor7				Kew_30-03	E126	160,008,544	320,017,088	48,002,563,200	PE150	97.87	93.15	36.63	Matched
E-127	PRJNA982084	Dr. Joan Webber	Boarhunt	Ulmaceae	Ulmus	minor	ex. Fox-Amphoux, Provence, France	U_minor5	Minor6				Kew_30-03	E127	160,077,356	320,154,712	48,023,206,800	PE150	97.88	93.13	36.66	Matched
E-128	PRJNA982084	Dr. Joan Webber	Boarhunt	Ulmaceae	Ulmus	minor	Clone FR 077 (Basse-Normandie)	U_minor6	Minor8				Kew_30-03	E128	160,032,698	320,065,396	48,009,809,400	PE150	97.83	92.95	36.55	Matched
E-129	PRJNA982084	Dr. Joan Webber	Boarhunt	Ulmaceae	Ulmus	hybrid	Retiro	U_minor7	Minor4				Kew_30-03	E129	149,434,873	298,869,746	44,830,461,900	PE150	98.52	94.67	37	Matched
E-130	PRJNA982084	Dr. Joan Webber	Alice Holt	Ulmaceae	Ulmus	parvifolia	U. subg. Ulmus section Microptelea	U_parvifolia2	Parvifolia				Kew_13-04	E130	160,033,462	320,066,924	48,000,000,000	PE150	98.13	93.53	35.96	Matched
E-131	PRJNA982084	Dr. Joan Webber	Alice Holt	Ulmaceae	Ulmus	pumila	U. subg. Ulmus section Foliaceae	U_pumila2	Pumila				Kew_30-03	E131	160,111,262	320,222,524	48,033,378,600	PE150	98.45	94.45	36.27	Matched
E-132	PRJNA982084	Dr. Joan Webber	Alice Holt	Ulmaceae	Ulmus	minor	Ademuz	Ademuz1	Minor7				Kew_30-03	E132	160,151,013	320,302,026	48,045,303,900	PE150	98.47	94.48	36.47	Matched
E-133	PRJNA982084	Dr. Joan Webber	Alice Holt	Ulmaceae	Ulmus	hybrid	Commelin	Commelin	glabraXminor				Kew_30-03	E133	160,054,658	320,109,316	48,016,397,400	PE150	98.34	94.19	36.41	Matched
E-134	PRJNA982084	Dr. Joan Webber	Alice Holt	Ulmaceae	Ulmus	hybrid	Dodoens	Dodoens2	DutchHybrids				Kew_30-03	E134	160,097,690	320,195,380	48,029,307,000	PE150	98.52	94.75	36.9	Matched
E-135	PRJNA982084	Dr. Joan Webber	Alice Holt	Ulmaceae	Ulmus	hybrid	Lobel	Lobel	Hybrids				Kew_30-03	E135	160,097,670	320,195,340	48,029,301,000	PE150	98.57	94.91	37.01	Matched
E-136	PRJNA982084	Dr. Joan Webber	Alice Holt	Ulmaceae	Ulmus	hybrid	Plantijn	Plantijn3	DutchHybrids				Kew_30-03	E136	160,151,005	320,302,010	48,045,301,500	PE150	98.43	94.42	36.73	Matched
E-143	PRJNA982084	Kew	2007-1124*1	Ulmaceae	Ulmus	americana	Princeton	U_am_Princeton-K	America2				Kew_13-04	E143	160,177,450	320,354,900	48,100,000,000	PE150	97.7	93.02	36.05	Matched
E-144	PRJNA982084	Kew	1973-11726*1 - 2112	Ulmaceae	Ulmus	castaneifolia		U_castaneifolia-K	Wallichiana	U. subg. Ulmus section Foliaceae	51.471209	-0.298854	Kew_13-04	E144	160,059,796	320,119,592	48,000,000,000	PE150	96.89	90.7	37.05	Matched
E-145	PRJNA982084	Kew	1995-1305*1	Ulmaceae	Ulmus	davidiana	japonica	U_davidiana1	Pumila	U. subg. Ulmus section Foliaceae	51.480473	-0.298716	Kew_13-04	E145	160,279,123	320,558,246	48,100,000,000	PE150	97.14	91.56	36.71	Matched
E-146	PRJNA982084	Kew	1980-730*1	Ulmaceae	Ulmus	hybrid	Dodoens	Dodoens3	DutchHybrids		51.480773	-0.299076	Kew_13-04	E146	160,269,698	320,539,396	48,100,000,000	PE150	97.61	92.76	36.92	Matched
E-147	PRJNA982084	Kew	2019-2708*1	Ulmaceae	Ulmus	hybrid	Fiorente	Fiorente3	Hybrids				Kew_30-03	E147	160,050,801	320,101,602	48,015,240,300	PE150	98.56	94.73	36.39	Matched
E-148	PRJNA982084	Kew	1959-23702*1	Ulmaceae	Ulmus	glabra		U_glabra-K2	Isolated	U. subg. Ulmus section Ulmus	51.474009	-0.297736	Kew_30-03	E148	160,136,141	320,272,282	48,040,842,300	PE150	98.66	95.1	36.98	Matched
E-149	PRJNA982084	Kew	1973-11708*1	Ulmaceae	Ulmus	laciniata	nikkoensis	U_laciniata	AsianPacific	U. subg. Ulmus section Ulmus	51.480977	-0.298117	Kew_30-03	E149	160,006,000	320,012,000	48,001,800,000	PE150	98.55	94.67	37.13	Matched
E-150	PRJNA982084	Kew	1969-17302*1	Ulmaceae	Ulmus	laevis		U_laevis3	Laevis	U. subg. Oreoptelea section Blepharocarpus	51.480984	-0.299685	Kew_30-03	E150	160,088,599	320,177,198	48,026,579,700	PE150	98.73	95.34	36.6	Matched
E-151	PRJNA982084	Kew	1973-11712*1	Ulmaceae	Ulmus	laevis		U_laevis4	Laevis	U. subg. Oreoptelea section Blepharocarpus	51.481323	-0.298319	Kew_30-03	E151	160,062,740	320,125,480	48,018,822,000	PE150	98.79	95.54	36.37	Matched
E-152	PRJNA982084	Kew	1973-11710*1	Ulmaceae	Ulmus	minor		U_minor8	AsianPacific	U. subg. Ulmus section Foliaceae	51.472851	-0.298356	Kew_30-03	E152	160,053,973	320,107,946	48,016,191,900	PE150	98.73	95.32	37.26	Matched
E-153	PRJNA982084	Kew	2015-69*1	Ulmaceae	Ulmus	minor	Keyston	Keyston1	Minor3				Kew_30-03	E153	160,075,228	320,150,456	48,022,568,400	PE150	98.69	95.17	36.27	Matched
E-154	PRJNA982084	Kew	2020-203*1	Ulmaceae	Ulmus	hybrid	New Horizon	NewHorizon1	New Horizon				Kew_30-03	E154	160,130,443	320,260,886	48,039,132,900	PE150	98.67	95.09	36.56	Matched
E-155	PRJNA982084	Kew	1982-6280*1	Ulmaceae	Ulmus	parvifolia		U_parvifolia3	Parvifolia	U. subg. Ulmus section Microptelea	51.480489	-0.298827	Kew_30-03	E155	160,077,956	320,155,912	48,023,386,800	PE150	98.75	95.44	35.74	Matched
E-156	PRJNA982084	Kew	1980-731*1	Ulmaceae	Ulmus	hybrid	Plantijn	Plantijn2	DutchHybrids		51.481136	-0.298335	Kew_30-03	E156	160,104,577	320,209,154	48,031,373,100	PE150	98.69	95.2	36.77	Matched
E-157	PRJNA982084	Kew	2010-1842*1	Ulmaceae	Ulmus	plotii		U_plotii-K	Laevis				Kew_13-04	E157	160,206,985	320,413,970	48,100,000,000	PE150	96.73	90.7	36.22	Matched
E-158	PRJNA982084	Kew	2019-2712*2	Ulmaceae	Ulmus	hybrid	San Zanobi	SanZanobi	Hybrids				Kew_30-03	E158	156,838,856	313,677,712	47,051,656,800	PE150	95.75	89.19	37.27	Matched
E-159	PRJNA982084	Kew	2013-1371*1	Ulmaceae	Ulmus	uyematsui		U_uyematsui2	AsianPacific				Kew_30-03	E159	160,084,386	320,168,772	48,025,315,800	PE150	96.02	89.86	37.7	Matched
E-161	PRJNA982084	Spain, Juan Martin, David	BCCS3-F3C4	Ulmaceae	Ulmus	glabra	SEGURA, HUERTA VIEJA	U_glabra_SEG	Glabra				Kew_30-03	E161	160,088,310	320,176,620	48,026,493,000	PE150	96.17	90.16	37.45	Matched
E-162	PRJNA982084	Spain, Juan Martin, David	BCCS3-F5C1	Ulmaceae	Ulmus	glabra	CASO	U_glabra_CAS	Glabra				Kew_30-03	E162	160,026,480	320,052,960	48,007,944,000	PE150	96.38	90.72	36.99	Matched
E-163	PRJNA982084	Spain, Juan Martin, David	BCCS3-F5C5	Ulmaceae	Ulmus	glabra	CANGAS DE ONÍS. MESTAS DE CON	U_glabra_CAN	Glabra				Kew_30-03	E163	160,052,071	320,104,142	48,015,621,300	PE150	96.45	90.86	37.36	Matched
E-164	PRJNA982084	Spain, Juan Martin, David	BCCS3-F12C2	Ulmaceae	Ulmus	laevis	Torrelodones	U_laevis_TOR	Laevis				Kew_30-03	E164	160,075,106	320,150,212	48,022,531,800	PE150	96.55	91.14	36.57	Matched
E-165	PRJNA982084	Spain, Juan Martin, David	BCCS3-F12C6	Ulmaceae	Ulmus	laevis	Santa Elena	U_laevis_ELE	Laevis				Kew_30-03	E165	160,156,796	320,313,592	48,047,038,800	PE150	96.63	91.31	36.65	Matched
E-166	PRJNA982084	Spain, Juan Martin, David	BCCS3-F3C1	Ulmaceae	Ulmus	glabra	CAZORLA, SEGURA. EL CEREZUELO	U_glabra_CAZ	Glabra				Kew_30-03	E166	160,037,646	320,075,292	48,011,293,800	PE150	96.22	90.37	37.41	Matched
E-167	PRJNA982084	Spain, Juan Martin, David	BCR-F6C1	Ulmaceae	Ulmus	hybrid	(U.minorxU.pumila)xU.minor	Spain-hybrid-1	Hybrids				Kew_30-03	E167	156,632,426	313,264,852	46,989,727,800	PE150	95.94	89.6	36.62	Matched
E-168	PRJNA982084	Spain, Juan Martin, David	BCR-F6C3	Ulmaceae	Ulmus	hybrid	Sapporo Autumn Gold	Sapporo2	Sapporo				Kew_30-03	E168	160,029,541	320,059,082	48,008,862,300	PE150	96.28	90.48	36.9	Matched
E-169	PRJNA982084	Spain, Juan Martin, David	BCCS3-F6C4	Ulmaceae	Ulmus	laevis	VALDELATAS	U_laevis_VAL	Laevis				Kew_30-03	E169	160,013,507	320,027,014	48,004,052,100	PE150	98.22	93.62	36.02	Matched
E-170	PRJNA982084	Spain, Juan Martin, David	BCCS3-F7C4	Ulmaceae	Ulmus	laevis	AMEYUGO	U_laevis_AME	Laevis				Kew_30-03	E170	160,142,985	320,285,970	48,042,895,500	PE150	97.92	92.66	36.12	Matched
E-171	PRJNA982084	Spain, Juan Martin, David	BCCS3-F8C1	Ulmaceae	Ulmus	laevis	PALAZUELOS DEL ERESMA	U_laevis_PAL	Laevis				Kew_30-03	E171	160,086,519	320,173,038	48,025,955,700	PE150	98.39	94.21	36.3	Matched
E-172	PRJNA982084	Spain, Juan Martin, David	BCCS3-F8C4	Ulmaceae	Ulmus	glabra	VALLE DE IRUELAS	U_glabra_VAL	Glabra				Kew_30-03	E172	160,021,703	320,043,406	48,006,510,900	PE150	98.45	94.44	36.55	Matched
E-173	PRJNA982084	Spain, Juan Martin, David	BCR-F3C5	Ulmaceae	Ulmus	hybrid	(U.minorxU.pumila)xU.pumila	Spain-hybrid-2	Hybrids				Kew_30-03	E173	160,063,169	320,126,338	48,018,950,700	PE150	98.41	94.28	36.21	Matched
E-174	PRJNA982084	Spain, Juan Martin, David	BCR-F8C4	Ulmaceae	Ulmus	hybrid	(U.minor)x(U.minor x U.pumila)	Spain-hybrid-3	Hybrids				Kew_30-03	E174	160,014,822	320,029,644	48,004,446,600	PE150	97.85	92.21	35.86	Matched
E-175	PRJNA982084	Spain, Juan Martin, David	BCR-F8C6	Ulmaceae	Ulmus	hybrid	(U.minorxU.pumila)x??	Spain-hybrid-4	Hybrids				Kew_30-03	E175	160,038,043	320,076,086	48,011,412,900	PE150	98.38	94.18	36.3	Matched
E-176	PRJNA982084	Spain, Juan Martin, David	BCR-F8C7	Ulmaceae	Ulmus	hybrid	(U.minorxU.pumila)xU.minor	Spain-hybrid-5	Hybrids				Kew_30-03	E176	160,006,603	320,013,206	48,001,980,900	PE150	98.12	93.9	36.69	Matched
E-177	PRJNA982084	Spain, Juan Martin, David	BCR-F9C8	Ulmaceae	Ulmus	hybrid	(U.minorxU.pumila)xU.minor	Spain-hybrid-6	Hybrids				Kew_30-03	E177	160,134,661	320,269,322	48,040,398,300	PE150	98.53	94.8	36.56	Matched
E-178	PRJNA982084	Spain, Juan Martin, David	BCR-F10C3	Ulmaceae	Ulmus	hybrid	(U.minor)x(U.minor x U.pumila)	Spain-hybrid-7	Hybrids				Kew_30-03	E178	160,123,756	320,247,512	48,037,126,800	PE150	98.57	94.87	36.41	Matched
E-179	PRJNA982084	Spain, Juan Martin, David	BCR-F2C5	Ulmaceae	Ulmus	hybrid	Hibrido holandés x (U.minorxU.pumila) o U.pumila	Spain-hybrid-8	Hybrids				Kew_30-03	E179	160,025,660	320,051,320	48,007,698,000	PE150	98.55	94.85	36.49	Matched
E-180	PRJNA982084	Spain, Juan Martin, David	BCR-F2C7	Ulmaceae	Ulmus	hybrid	[U. glabra “Exoniensis” x U. wallichiana P39] x [U. hollandica “Bea Schwarz” p.a.] xU.pumila	Spain-hybrid-9	Hybrids				Kew_30-03	E180	160,074,638	320,149,276	48,022,391,400	PE150	98.43	94.35	36.1	Matched
E-181	PRJNA982084	Spain, Juan Martin, David	BCR-F3C4	Ulmaceae	Ulmus	hybrid	(U.minorxU.pumila) x U.pumila	Spain-hybrid-10	Hybrids				Kew_30-03	E181	160,155,540	320,311,080	48,046,662,000	PE150	98.49	94.65	36.38	Matched
E-182	PRJNA982084	Spain, Juan Martin, David	BCR-F6C6	Ulmaceae	Ulmus	hybrid	Hibrido holandés x (U.minorxU.pumila) o U.pumila	Spain-hybrid-11	Hybrids				Kew_30-03	E182	160,047,148	320,094,296	48,014,144,400	PE150	98.47	94.49	36.6	Matched
E-183	PRJNA982084	Spain, Juan Martin, David	BCR-F7C10	Ulmaceae	Ulmus	minor		U_minor9	Minor7				Kew_30-03	E183	160,088,386	320,176,772	48,026,515,800	PE150	98.34	94.03	36.23	Matched
E-184	PRJNA982084	Spain, Juan Martin, David	BCR-F7C8	Ulmaceae	Ulmus	hybrid	Hibrido holandés x (U.minorxU.pumila)	Spain-hybrid-12	Hybrids				Kew_30-03	E184	160,009,126	320,018,252	48,002,737,800	PE150	97.69	92.47	36.5	Matched
E-185	PRJNA982084	Spain, Juan Martin, David	BCR-F1C4	Ulmaceae	Ulmus	hybrid	Hibrido holandés x (U.minorxU.pumila)	Spain-hybrid-13	Hybrids				Kew_30-03	E185	160,085,621	320,171,242	48,025,686,300	PE150	97.97	93.34	36.59	Matched
E-186	PRJNA982084	Spain, Juan Martin, David	BCR-F2C1	Ulmaceae	Ulmus	hybrid	[U. glabra “Exoniensis” x U. wallichiana P39] x [U. hollandica “Bea Schwarz” p.a.] x U.pumila	Spain-hybrid-14	Hybrids				Kew_13-04	E186	160,076,175	320,152,350	48,022,852,500	PE150	98.57	94.88	36.61	Matched
E-187	PRJNA982084	Spain, Juan Martin, David	BCR-F2C2	Ulmaceae	Ulmus	hybrid	Hibrido holandés x ??	Spain-hybrid-15	Hybrids				Kew_30-03	E187	160,157,769	320,315,538	48,047,330,700	PE150	97.92	93.22	36.88	Matched
E-188	PRJNA982084	Spain, Juan Martin, David	BCR-F2C4	Ulmaceae	Ulmus	hybrid	[U. glabra “Exoniensis” x U. wallichiana P39] x [U. hollandica “Bea Schwarz” p.a.] x U.pumila	Spain-hybrid-16	Hybrids				Kew_13-04	E188	160,122,619	320,245,238	48,036,785,700	PE150	98.02	92.52	36.36	Matched
E-189	PRJNA982084	Spain, Juan Martin, David	BCR-F12C3	Ulmaceae	Ulmus	minor		U_minor10	Minor4				Kew_30-03	E189	160,097,658	320,195,316	48,029,297,400	PE150	97.78	92.61	36.35	Matched
E-190	PRJNA982084	Spain, Juan Martin, David	BCC-F12C4	Ulmaceae	Ulmus	minor	SUR	U_minor_SUR	Minor6				Kew_30-03	E190	160,129,374	320,258,748	48,038,812,200	PE150	97.95	93.17	36.21	Matched
E-191	PRJNA982084	Spain, Juan Martin, David	BCC-F16C1	Ulmaceae	Ulmus	laevis	BARRIOS DE LUNA	U_laevis_BAR	Laevis				Kew_30-03	E191	160,151,519	320,303,038	48,045,455,700	PE150	97.9	92.98	36.32	Matched
E-192	PRJNA982084	Spain, Juan Martin, David	BCC-F16C8	Ulmaceae	Ulmus	pumila	from China	U_pumila3	Pumila				Kew_30-03	E192	160,132,064	320,264,128	48,039,619,200	PE150	97.98	93.34	36.54	Matched
E-193	PRJNA982084	Spain, Juan Martin, David	BCC-F16C10	Ulmaceae	Ulmus	pumila	from China	U_pumila4	Pumila				Kew_30-03	E193	160,101,158	320,202,316	48,030,347,400	PE150	97.97	93.13	36.8	Matched
E-194	PRJNA982084	Spain, Juan Martin, David	BCC-F39C6	Ulmaceae	Ulmus	glabra	Spain	U_glabra_Spain	Glabra				Kew_30-03	E194	160,042,724	320,085,448	48,012,817,200	PE150	98.37	94.41	36.66	Matched
E-195	PRJNA982084	Spain, Juan Martin, David	BCC-F5C6	Ulmaceae	Ulmus	minor	P. TRIVES	U_minor_TRIVES	Minor1				Kew_30-03	E195	160,142,626	320,285,252	48,042,787,800	PE150	98.49	94.86	36.24	Matched
E-196	PRJNA982084	Spain, Juan Martin, David	BCC-F5C10	Ulmaceae	Ulmus	minor var. vulgaris	PUENTE DE SAN FERNANDO	U_minor_vulgaris	Minor5				Kew_30-03	E196	160,111,669	320,223,338	48,033,500,700	PE150	98.36	94.38	36.16	Matched
E-197	PRJNA982084	Spain, Juan Martin, David	BCC-F6C2	Ulmaceae	Ulmus	minor	M.LEMOS	U_minor_LEM	Minor1				Kew_30-03	E197	160,102,870	320,205,740	48,030,861,000	PE150	98.26	94.06	36.16	Matched
E-198	PRJNA982084	Spain, Juan Martin, David	BCC-F7C1	Ulmaceae	Ulmus	minor	FUENTELISENDO	U_minor_FUE	Minor7				Kew_30-03	E198	160,016,788	320,033,576	48,005,036,400	PE150	98.4	94.57	36.22	Matched
E-199	PRJNA982084	Spain, Juan Martin, David	BCC-F8C1	Ulmaceae	Ulmus	minor	ORDES	U_minor_ORD	glabraXminor				Kew_30-03	E199	160,056,724	320,113,448	48,017,017,200	PE150	98.43	94.62	36.1	Matched
E-200	PRJNA982084	Spain, Juan Martin, David	BCC-F8C6	Ulmaceae	Ulmus	minor	DEHESA DE LA VILLA	U_minor_DEH2	Minor6				Kew_30-03	E200	160,092,065	320,184,130	48,027,619,500	PE150	97.93	92.88	35.88	Matched
E-201	PRJNA982084	Spain, Juan Martin, David	BCC-F9C2	Ulmaceae	Ulmus	minor	IÑAS	U_minor_INA	Minor1				Kew_30-03	E201	160,015,548	320,031,096	48,004,664,400	PE150	98.23	93.96	36.19	Matched
E-202	PRJNA982084	Spain, Juan Martin, David	BCC-F10C5	Ulmaceae	Ulmus	pumila	from China	U_pumila5	Pumila				Kew_30-03	E202	160,092,964	320,185,928	48,027,889,200	PE150	98.43	94.6	36.52	Matched
E-203	PRJNA982084	Spain, Juan Martin, David	BCC-F11C3	Ulmaceae	Ulmus	minor	ALMARCHA	U_minor_ALM	Minor6				Kew_30-03	E203	160,068,496	320,136,992	48,020,548,800	PE150	96.64	90.2	36.66	Matched
E-204	PRJNA982084	Spain, Juan Martin, David	BCC-F11C6	Ulmaceae	Ulmus	minor	LA CORUÑA	U_minor_COR	Minor2				Kew_30-03	E204	160,055,069	320,110,138	48,016,520,700	PE150	97.67	93.2	37.44	Matched
E-205	PRJNA982084	Spain, Juan Martin, David	BCC-F4C7	Ulmaceae	Ulmus	minor	GUADALAJARA	U_minor_GUA	Minor6				Kew_30-03	E205	160,130,119	320,260,238	48,039,035,700	PE150	96.58	90.07	36.25	Matched
E-206	PRJNA982084	Spain, Juan Martin, David	BCC-F5C1	Ulmaceae	Ulmus	minor	VILLANUEVA DEL CARAZO	U_minor_CAR	Minor6				Kew_30-03	E206	160,134,649	320,269,298	48,040,394,700	PE150	96.91	91.03	36.55	Matched
E-207	PRJNA982084	Spain, Juan Martin, David	BCC-F5C4	Ulmaceae	Ulmus	minor	PUENTE DE SAN FERNANDO var. Vulgaris = U. procera	U_procera2	Minor5				Kew_30-03	E207	160,015,058	320,030,116	48,004,517,400	PE150	96.79	90.62	36.62	Matched
E-208	PRJNA982084	Spain, Juan Martin, David	BCC-F5C5	Ulmaceae	Ulmus	minor	var. minor "Hoersholmiensis"	U_minor_hoersh	Minor7				Kew_30-03	E208	160,118,482	320,236,964	48,035,544,600	PE150	96.68	90.3	36.91	Matched
E-209	PRJNA982084	Nick Dunn, Frank P Matthews Ltd	wind rio 10	Ulmaceae	Ulmus	minor	Ademuz	Ademuz2	Minor7				Kew_30-03	E209	160,109,309	320,218,618	48,032,792,700	PE150	96.98	91.25	36.69	Matched
E-210	PRJNA982084	Nick Dunn, Frank P Matthews Ltd		Ulmaceae	Ulmus	glabra	Lutescens wind Rd 16	U_glabra_Lutescens	Glabra				Kew_30-03	E210	160,063,271	320,126,542	48,018,981,300	PE150	96.83	90.85	36.88	Matched
E-211	PRJNA982084	Nick Dunn, Frank P Matthews Ltd		Ulmaceae	Ulmus	hybrid	Lutece winnd Riv 16	Lutece2	DutchHybrids				Kew_30-03	E211	160,045,182	320,090,364	48,013,554,600	PE150	96.52	89.85	36.96	Matched
E-212	PRJNA982084	Nick Dunn, Frank P Matthews Ltd	glasshouse?	Ulmaceae	Ulmus	hybrid	Morfeo	Morfeo2	Hybrids				Kew_30-03	E212	160,142,800	320,285,600	48,042,840,000	PE150	97.17	91.45	36.77	Matched
E-213	PRJNA982084	Nick Dunn, Frank P Matthews Ltd	wind riv 14	Ulmaceae	Ulmus	hybrid	New Horizon	NewHorizon2	New Horizon				Kew_30-03	E213	160,085,919	320,171,838	48,025,775,700	PE150	96.71	90.03	36.55	Matched
E-214	PRJNA982084	Nick Dunn, Frank P Matthews Ltd	winnd Rd 16	Ulmaceae	Ulmus	hybrid	Patriot	Patriot	Hybrids				Kew_30-03	E214	160,017,535	320,035,070	48,005,260,500	PE150	97.05	91.08	36.45	Matched
E-215	PRJNA982084	Nick Dunn, Frank P Matthews Ltd	wind Rd 16	Ulmaceae	Ulmus	americana	Princeton	U_am_Princeton-F	America2				Kew_30-03	E215	156,210,666	312,421,332	46,863,199,800	PE150	96.91	90.59	35.87	Matched
E-216	PRJNA982084	Nick Dunn, Frank P Matthews Ltd		Ulmaceae	Ulmus	procera	procera Dodwell large leaves wind Rd 16	U_procera3	Glabra				Kew_30-03	E216	160,031,708	320,063,416	48,009,512,400	PE150	96.93	90.72	37.2	Matched
E-217	PRJNA982084	Nick Dunn, Frank P Matthews Ltd		Ulmaceae	Ulmus	procera	procera Dodwell normal leaves	U_procera4	glabraXminor				Kew_30-03	E217	160,114,964	320,229,928	48,034,489,200	PE150	97.11	91.27	36.59	Matched
E-218	PRJNA982084	Nick Dunn, Frank P Matthews Ltd	wind Rd 16	Ulmaceae	Ulmus	procera	procera Staffordshire	U_procera5	glabraXminor				Kew_30-03	E218	160,085,992	320,171,984	48,025,797,600	PE150	97.09	91.24	36.7	Matched
E-219	PRJNA982084	Nick Dunn, Frank P Matthews Ltd	winnd Riv 14	Ulmaceae	Ulmus	hybrid	Vada = Wanoux	Wanoux-M	DutchHybrids				Kew_30-03	E219	160,114,255	320,228,510	48,034,276,500	PE150	97.23	91.61	36.92	Matched
E-220	PRJNA982084	Nick Dunn, Frank P Matthews Ltd	wind Rd 16	Ulmaceae	Ulmus	hybrid	Wingham = FL493	FL493-4	Hybrids				Kew_30-03	E220	160,126,491	320,252,982	48,037,947,300	PE150	97.28	91.81	36.94	Matched
E-221	PRJNA982084	Nick Dunn, Frank P Matthews Ltd	w Rd 18a	Ulmaceae	Ulmus	hybrid	x hollandica 'Wredei'	x-hollandica1	Minor6				Kew_30-03	E221	160,138,691	320,277,382	48,041,607,300	PE150	96.99	91.48	36.46	Matched
E-222	PRJNA982084	Kew, Arb Nursery	GB142546	Ulmaceae	Ulmus	hybrid	x-curvifolia	x-curvifolia	Minor4				Kew_30-03	E222	160,130,502	320,261,004	48,039,150,600	PE150	96.64	90.47	36.37	Matched
E-223	PRJNA982084	Kew, Arb Nursery	2022/05/30 AP	Ulmaceae	Ulmus	alta	alta	alta1	Minor4				Kew_30-03	E223	160,154,582	320,309,164	48,046,374,600	PE150	96.6	90.33	36.3	Matched
E-224	PRJNA982084	Kew, Arb Nursery		Ulmaceae	Ulmus	atrovirens	atrovirens	atrovirens1	Minor4				Kew_30-03	E224	160,057,679	320,115,358	48,017,303,700	PE150	96.76	90.77	36.41	Matched
E-225	PRJNA982084	Alex Prendergast via Cicely Marshall from Cambridge		Ulmaceae	Ulmus	alta	alta	alta2	Minor4				Kew_30-03	E225	160,009,529	320,019,058	48,002,858,700	PE150	96.06	88.76	36.29	Matched
E-226	PRJNA982084	Alex Prendergast via Cicely Marshall from Cambridge		Ulmaceae	Ulmus	atrovirens	atrovirens	atrovirens2	Minor4				Kew_30-03	E226	160,006,909	320,013,818	48,002,072,700	PE150	97.08	91.7	36.65	Matched
E-227	PRJNA982084	Brian Eversham via Cicely Marshall from Cambridge	type locality Buff Wood, SE. TL2844 5023	Ulmaceae	Ulmus	cantabrigiensis	cantabrigiensis	cantabrigiensis	Minor4		52.135449	-0.12479483	Kew_30-03	E227	160,029,218	320,058,436	48,008,765,400	PE150	98.21	93.67	36.48	Matched
E-228	PRJNA982084	Brian Eversham via Cicely Marshall from Cambridge	Laxton Northants SP9507 9612	Ulmaceae	Ulmus	crassa	crassa	crassa	Glabra		52.554628	-0.59920151	Kew_30-03	E228	160,136,319	320,272,638	48,040,895,700	PE150	98.42	94.3	36.82	Matched
E-229	PRJNA982084	Brian Eversham via Cicely Marshall from Cambridge	type tree Royston-Barkway TL3731 3955	Ulmaceae	Ulmus	curvifolia	curvifolia	curvifolia	Minor4		52.037358	0.000424227	Kew_30-03	E229	160,123,902	320,247,804	48,037,170,600	PE150	98.6	94.98	36.55	Matched
E-230	PRJNA982084	Brian Eversham via Cicely Marshall from Cambridge	Ellington Thorpe, type tree, TL1588 7099	Ulmaceae	Ulmus	longidentata	longidentata	longidentata	Minor3		52.324781	-0.30110861	Kew_30-03	E230	160,151,122	320,302,244	48,045,336,600	PE150	96.5	91.05	36.76	Matched
E-231	PRJNA982084	Brian Eversham via Cicely Marshall from Cambridge	type tree. Shingay-Wendy TL3089 4710	Ulmaceae	Ulmus	minor	minor	U_minor11	Minor3		52.10675	-0.090222238	Kew_30-03	E231	160,123,483	320,246,966	48,037,044,900	PE150	96.14	90.13	37.09	Matched
E-232	PRJNA982084	Brian Eversham via Cicely Marshall from Cambridge	Easton, Hunts TL1399 7161	Ulmaceae	Ulmus	oblanceolata	oblanceolata	oblanceolata	Minor4		52.330748	-0.32861781	Kew_30-03	E232	160,072,598	320,145,196	48,021,779,400	PE150	96.51	91.07	36.9	Matched
E-233	PRJNA982084	Brian Eversham via Cicely Marshall from Cambridge	Dullingham TL6286 5883	Ulmaceae	Ulmus	scabra	scabra	scabra	Glabra		52.203637	0.381815	Kew_13-04	E233	160,116,876	320,233,752	48,035,062,800	PE150	98.78	95.67	37.17	Matched
E-234	PRJNA982084	Brian Eversham via Cicely Marshall from Cambridge		Ulmaceae	Ulmus	serratifrons	serratifrons	serratifrons	Minor3				Kew_30-03	E234	160,044,086	320,088,172	48,013,225,800	PE150	96.69	91.42	37.09	Matched
E-235	PRJNA982084	Brian Eversham via Cicely Marshall from Cambridge	Buff Wood 'pan handle' TL2825 5067	Ulmaceae	Ulmus	sylvatica	sylvatica	sylvatica	Minor4		52.139447	-0.12740347	Kew_30-03	E235	160,012,630	320,025,260	48,003,789,000	PE150	98.43	94.37	36.61	Matched
E-250	PRJNA982084	Kew, Arb Nursery	857-78-A	Ulmaceae	Ulmus	Pendula		x-hollandica2	Minor7				Kew_30-03	E250	160,136,687	320,273,374	48,041,006,100	PE150	96.06	89.98	37.03	Matched
E-251	PRJNA982084	Kew, Arb Nursery	2021-0599	Ulmaceae	Ulmus	Wentworthi		x-hollandica3	glabraXminor				Kew_30-03	E251	160,097,042	320,194,084	48,029,112,600	PE150	96.27	90.48	37.12	Matched
E-252	PRJNA982084	Kew	1935-69805*1	Ulmaceae	Ulmus	villosa	Brandis ex Gamble	U_villosa-K	Villosa	U. subg. Indoptelea	51.481385	-0.298559	Kew_13-04	E-252	160,139,544	320,279,088	48,041,863,200	PE150	98.5	94.64	35.2	Matched
E-253	PRJNA982084	Gemma Hampshire Project	Olly 2.2	Ulmaceae	Ulmus	minor?	Ogbourne St George	Ogbourne	Minor4		51.458726	-1.71453	Kew_13-04	E-253	160,074,011	320,148,022	48,022,203,300	PE150	97.2	91.2	35.96	Matched
E-254	PRJNA982084	Gemma Hampshire Project	Sample 3	Ulmaceae	Ulmus	minor?	Perth	Perth	Glabra		56.397144	-3.4267545	Kew_13-04	E-254	160,009,435	320,018,870	48,002,830,500	PE150	98.28	93.41	36.78	Matched
E-255	PRJNA982084	Gemma Hampshire Project	Sample 4	Ulmaceae	Ulmus	minor?	Sheffield	Sheffield	glabraXminor		53.357627	-1.494873	Kew_13-04	E-255	160,048,768	320,097,536	48,014,630,400	PE150	98.62	95.08	35.97	Matched
E-256	PRJNA982084	Gemma Hampshire Project	Sample 5	Ulmaceae	Ulmus	minor?	Hull	Hull	glabraXminor		53.79358	-0.255399	Kew_13-04	E-256	160,127,400	320,254,800	48,038,220,000	PE150	98.7	95.42	36.46	Matched
E-257	PRJNA982084	Gemma Hampshire Project	Sample 10	Ulmaceae	Ulmus	minor?	Essex	Essex	Minor4		52.018962	0.2381907	Kew_26_04	E-257	160,119,122	320,238,244	48,036,000,000	PE150	95.1	86.68	36.98	Matched
E-258	PRJNA982084	Gemma Hampshire Project	Sample 16	Ulmaceae	Ulmus	minor?	London	London1	Glabra		51.530204	-0.10889411	Kew_13-04	E-258	160,045,846	320,091,692	48,013,753,800	PE150	98.29	93.5	36.42	Matched
E-259	PRJNA982084	Gemma Hampshire Project	Sample 18	Ulmaceae	Ulmus	minor?	London	London2	glabraXminor		51.543226	-0.10208365	Kew_13-04	E-259	160,023,646	320,047,292	48,007,093,800	PE150	97.57	92.39	35.97	Matched
E-260	PRJNA982084	Gemma Hampshire Project	Sample 86	Ulmaceae	Ulmus	minor	Brighton	BrightonCZ3a	Minor1		50.86891	0.000083	Kew_13-04	E-260	160,001,947	320,003,894	48,000,584,100	PE150	98.28	93.45	35.84	Matched
E-261	PRJNA982084	Gemma Hampshire Project	Sample 92	Ulmaceae	Ulmus	minor	Brighton	BrightonCZ3b	Minor6		50.866669	-0.002134	Kew_13-04	E-261	160,077,710	320,155,420	48,023,313,000	PE150	98.12	92.86	35.44	Matched
E-262	PRJNA982084	Gemma Hampshire Project	Sample 116	Ulmaceae	Ulmus	minor	Brighton	BrightonCZ2	Minor1		50.861409	0.064348	Kew_13-04	E-262	160,023,396	320,046,792	48,007,018,800	PE150	98.47	94.26	35.87	Matched
E-263	PRJNA982084	Gemma Hampshire Project	Sample 126	Ulmaceae	Ulmus	minor	Brighton	BrightonCZ1	Minor1		50.823809	0.182489	Kew_13-04	E-263	160,064,540	320,129,080	48,019,362,000	PE150	98.45	94.16	35.73	Matched
E-264	PRJNA982084	Gemma Hampshire Project	Sample 132	Ulmaceae	Ulmus	minor	Suffolk	Suffolk	Minor4		52.104956	1.1039543	Kew_13-04	E-264	160,010,705	320,021,410	48,003,211,500	PE150	98.21	93.16	35.98	Matched
E-285	PRJNA982084	Kew	2020-581	Ulmaceae	Ulmus	minor	Eisele Clone H1				51°28'26.7"N	0°18'25.2"W	elm-EG-3	E-285	169,046,084	338,092,168	50,713,825,200	PE150	98	95	39.07	Matched
E-286	PRJNA982084	Kew	2018-2737	Ulmaceae	Ulmus	minor	Eisele Clone A1				51°28'26.7"N	0°18'25.2"W	elm-EG-3	E-286	134,325,934	268,651,868	40,297,780,200	PE150	96	90	34.23	Matched
E-287	PRJNA982084	Wakehurst	GB142546	Ulmaceae	Ulmus	serrata					51°04'01.3"N	0°05'27.4"W	elm-EG-3	E-287	138,891,371	277,782,742	41,667,411,300	PE150	96	90	34.61	Matched
E-288	PRJNA982084	Tonge Mill	1	Ulmaceae	Ulmus	minor	Tonge Mill NE end of stand				51°20'20.6"N	0°46'26.2"E	elm-EG-3	E-288	121,048,162	242,096,324	36,314,448,600	PE150	95	87	34.71	Matched
E-289	PRJNA982084	Tonge Mill	5	Ulmaceae	Ulmus	minor	Tonge Mill SW end of stand				51°20'19.1"N	0°46'25.3"E	elm-EG-3	E-289	167,567,167	335,134,334	50,270,150,100	PE150	95	87	34.37	Matched
E-290	PRJNA982084	Amhurst	E-290	Ulmaceae	Ulmus	x hollandica	Amhurst opposite Mill				51°09'50.7"N	0°19'58.9"E	elm-EG-3	E-290	197,793,660	395,587,320	59,338,098,000	PE150	95	88	34.04	Matched
E-291	PRJNA982084	Amhurst	E-291	Ulmaceae	Ulmus	x hollandica	Mill Meadow "Amphitheatre"				51°09'51.9"N	0°20'02.2"E	elm-EG-3	E-291	125,929,985	251,859,970	37,778,995,500	PE150	98	95	38.25	Matched
E-292	PRJNA982084	Alberto Santini	Leaf	Ulmaceae	Ulmus	hybrid		1038					elm-EG-3	E-292	94,608,944	189,217,888	28,382,683,200	PE150	96	88	35.17	Matched
